# Photosynthetic acclimation mediates exponential growth of a desert plant in Death Valley summer

**DOI:** 10.1101/2023.06.23.546155

**Authors:** Karine Prado, Bo Xue, Jennifer E. Johnson, Sterling Field, Matt Stata, Charles L. Hawkins, Ru-Ching Hsia, Hongbing Liu, Shifeng Cheng, Seung Y. Rhee

## Abstract

Heat waves, now more frequent and longer due to climate change, devastate plant productivity. Although rare, thermophilic plants could hold keys to engineering heat resilience in crop plants. *Tidestromia oblongifolia* is a thermophilic flowering plant that thrives at temperatures above 45°C. When exposed to Death Valley summer conditions, *T. oblongifolia* increased its thermal optimum of photosynthesis within a day and accelerated growth within 10 days. The physiological changes were accompanied by morphological, anatomical, and gene expression changes revealed by a newly sequenced genome. In bundle sheath cells where Rubisco fixes CO_2_, mitochondria relocated to chloroplasts and novel, cup-shaped chloroplasts appeared. Understanding how this plant acclimates under heat may afford new ways of engineering heat tolerance in crop plants.

**One-Sentence Summary:** *Tidestromia oblongifolia*’s acclimation to Death Valley is accompanied by changes in gene expression, organellar dynamics, and photosynthesis.
