## Supplementary material for "Photosynthetic acclimation mediates exponential growth of a desert plant in Death Valley summer": Data S2

### Sheet: Fig. 1C
Shoot and root fresh weight for 6 weeks for Dos Palmas (DP) and Death Valley (DV) accessions.
Data of Fig. 1C
0 indicates the day prior to the start of treatment under DV summer
Accessions	Conditions	Replicates	Time (days)	Shoot and root fresh weight (g)
DP	Standard	R1	-14	0
DP	Standard	R2	-14	0
DP	Standard	R3	-14	0
DP	Standard	R4	-14	0
DP	Standard	R5	-14	0
DP	Standard	R1	-13	4
DP	Standard	R2	-13	3
DP	Standard	R3	-13	3
DP	Standard	R4	-13	2
DP	Standard	R5	-13	4
DP	Standard	R1	-12	6
DP	Standard	R2	-12	9
DP	Standard	R3	-12	6
DP	Standard	R4	-12	5
DP	Standard	R5	-12	8
DP	Standard	R1	-11	7
DP	Standard	R2	-11	15
DP	Standard	R3	-11	9
DP	Standard	R4	-11	8
DP	Standard	R5	-11	10
DP	Standard	R1	-10	10
DP	Standard	R2	-10	22
DP	Standard	R3	-10	10
DP	Standard	R4	-10	11
DP	Standard	R5	-10	12
DP	Standard	R1	-9	13
DP	Standard	R2	-9	23
DP	Standard	R3	-9	11
DP	Standard	R4	-9	11
DP	Standard	R5	-9	14
DP	Standard	R1	-8	16
DP	Standard	R2	-8	24
DP	Standard	R3	-8	13
DP	Standard	R4	-8	16
DP	Standard	R5	-8	14
DP	Standard	R1	-7	19
DP	Standard	R2	-7	27
DP	Standard	R3	-7	14
DP	Standard	R4	-7	18
DP	Standard	R5	-7	19
DP	Standard	R1	-6	19
DP	Standard	R2	-6	29
DP	Standard	R3	-6	14
DP	Standard	R4	-6	21
DP	Standard	R5	-6	25
DP	Standard	R1	-5	21
DP	Standard	R2	-5	31
DP	Standard	R3	-5	17
DP	Standard	R4	-5	22
DP	Standard	R5	-5	25
DP	Standard	R1	-4	21
DP	Standard	R2	-4	33
DP	Standard	R3	-4	20
DP	Standard	R4	-4	22
DP	Standard	R5	-4	25
DP	Standard	R1	-3	27
DP	Standard	R2	-3	38
DP	Standard	R3	-3	24
DP	Standard	R4	-3	25
DP	Standard	R5	-3	29
DP	Standard	R1	-2	28
DP	Standard	R2	-2	42
DP	Standard	R3	-2	26
DP	Standard	R4	-2	26
DP	Standard	R5	-2	29
DP	Standard	R1	-1	29
DP	Standard	R2	-1	46
DP	Standard	R3	-1	26
DP	Standard	R4	-1	29
DP	Standard	R5	-1	30
DP	Standard	R1	0	29
DP	Standard	R2	0	49
DP	Standard	R3	0	26
DP	Standard	R4	0	31
DP	Standard	R5	0	36
DP	Standard	R1	1	30
DP	Standard	R2	1	50
DP	Standard	R3	1	30
DP	Standard	R4	1	34
DP	Standard	R5	1	38
DP	Standard	R1	2	32
DP	Standard	R2	2	51
DP	Standard	R3	2	32
DP	Standard	R4	2	35
DP	Standard	R5	2	41
DP	Standard	R1	3	35
DP	Standard	R2	3	54
DP	Standard	R3	3	37
DP	Standard	R4	3	38
DP	Standard	R5	3	46
DP	Standard	R1	4	38
DP	Standard	R2	4	56
DP	Standard	R3	4	39
DP	Standard	R4	4	40
DP	Standard	R5	4	48
DP	Standard	R1	5	39
DP	Standard	R2	5	56
DP	Standard	R3	5	41
DP	Standard	R4	5	42
DP	Standard	R5	5	49
DP	Standard	R1	6	39
DP	Standard	R2	6	59
DP	Standard	R3	6	43
DP	Standard	R4	6	46
DP	Standard	R5	6	54
DP	Standard	R1	7	40
DP	Standard	R2	7	69
DP	Standard	R3	7	44
DP	Standard	R4	7	49
DP	Standard	R5	7	57
DP	Standard	R1	8	41
DP	Standard	R2	8	82
DP	Standard	R3	8	45
DP	Standard	R4	8	52
DP	Standard	R5	8	59
DP	Standard	R1	9	42
DP	Standard	R2	9	86
DP	Standard	R3	9	47
DP	Standard	R4	9	57
DP	Standard	R5	9	69
DP	Standard	R1	10	45
DP	Standard	R2	10	86
DP	Standard	R3	10	50
DP	Standard	R4	10	67
DP	Standard	R5	10	74
DP	Standard	R1	11	47
DP	Standard	R2	11	88
DP	Standard	R3	11	51
DP	Standard	R4	11	69
DP	Standard	R5	11	78
DP	Standard	R1	12	50
DP	Standard	R2	12	91
DP	Standard	R3	12	53
DP	Standard	R4	12	73
DP	Standard	R5	12	85
DP	Standard	R1	13	53
DP	Standard	R2	13	93
DP	Standard	R3	13	55
DP	Standard	R4	13	78
DP	Standard	R5	13	91
DP	Standard	R1	14	65
DP	Standard	R2	14	99
DP	Standard	R3	14	58
DP	Standard	R4	14	83
DP	Standard	R5	14	99
DP	Standard	R6	28	209
DP	Standard	R7	28	158
DP	Standard	R8	28	46
DP	Standard	R9	28	142
DP	Standard	R10	28	90
DP	Standard	R11	28	163
DP	Standard	R12	28	223
DP	Standard	R13	28	267
DV	Standard	R1	-14	0
DV	Standard	R2	-14	0
DV	Standard	R3	-14	0
DV	Standard	R4	-14	0
DV	Standard	R1	-13	1
DV	Standard	R2	-13	2
DV	Standard	R3	-13	3
DV	Standard	R4	-13	2
DV	Standard	R1	-12	2
DV	Standard	R2	-12	2
DV	Standard	R3	-12	5
DV	Standard	R4	-12	7
DV	Standard	R1	-11	3
DV	Standard	R2	-11	6
DV	Standard	R3	-11	6
DV	Standard	R4	-11	12
DV	Standard	R1	-10	7
DV	Standard	R2	-10	6
DV	Standard	R3	-10	7
DV	Standard	R4	-10	14
DV	Standard	R1	-9	9
DV	Standard	R2	-9	8
DV	Standard	R3	-9	8
DV	Standard	R4	-9	15
DV	Standard	R1	-8	11
DV	Standard	R2	-8	11
DV	Standard	R3	-8	10
DV	Standard	R4	-8	15
DV	Standard	R1	-7	12
DV	Standard	R2	-7	12
DV	Standard	R3	-7	10
DV	Standard	R4	-7	18
DV	Standard	R1	-6	14
DV	Standard	R2	-6	16
DV	Standard	R3	-6	13
DV	Standard	R4	-6	21
DV	Standard	R1	-5	17
DV	Standard	R2	-5	17
DV	Standard	R3	-5	13
DV	Standard	R4	-5	21
DV	Standard	R1	-4	19
DV	Standard	R2	-4	20
DV	Standard	R3	-4	14
DV	Standard	R4	-4	21
DV	Standard	R1	-3	21
DV	Standard	R2	-3	20
DV	Standard	R3	-3	15
DV	Standard	R4	-3	23
DV	Standard	R1	-2	23
DV	Standard	R2	-2	26
DV	Standard	R3	-2	18
DV	Standard	R4	-2	23
DV	Standard	R1	-1	28
DV	Standard	R2	-1	30
DV	Standard	R3	-1	21
DV	Standard	R4	-1	28
DV	Standard	R1	0	28
DV	Standard	R2	0	32
DV	Standard	R3	0	22
DV	Standard	R4	0	31
DV	Standard	R1	1	28
DV	Standard	R2	1	36
DV	Standard	R3	1	25
DV	Standard	R4	1	32
DV	Standard	R1	2	29
DV	Standard	R2	2	42
DV	Standard	R3	2	27
DV	Standard	R4	2	32
DV	Standard	R1	3	30
DV	Standard	R2	3	44
DV	Standard	R3	3	29
DV	Standard	R4	3	45
DV	Standard	R1	4	32
DV	Standard	R2	4	52
DV	Standard	R3	4	33
DV	Standard	R4	4	49
DV	Standard	R1	5	29
DV	Standard	R2	5	52
DV	Standard	R3	5	32
DV	Standard	R4	5	56
DV	Standard	R1	6	29
DV	Standard	R2	6	61
DV	Standard	R3	6	36
DV	Standard	R4	6	62
DV	Standard	R1	7	32
DV	Standard	R2	7	68
DV	Standard	R3	7	37
DV	Standard	R4	7	67
DV	Standard	R1	8	32
DV	Standard	R2	8	72
DV	Standard	R3	8	41
DV	Standard	R4	8	69
DV	Standard	R1	9	38
DV	Standard	R2	9	76
DV	Standard	R3	9	44
DV	Standard	R4	9	69
DV	Standard	R1	10	48
DV	Standard	R2	10	80
DV	Standard	R3	10	45
DV	Standard	R4	10	72
DV	Standard	R1	11	56
DV	Standard	R2	11	90
DV	Standard	R3	11	52
DV	Standard	R4	11	73
DV	Standard	R1	12	62
DV	Standard	R2	12	94
DV	Standard	R3	12	59
DV	Standard	R4	12	77
DV	Standard	R1	13	70
DV	Standard	R2	13	98
DV	Standard	R3	13	69
DV	Standard	R4	13	80
DV	Standard	R1	14	76
DV	Standard	R2	14	106
DV	Standard	R3	14	75
DV	Standard	R4	14	86
DV	Standard	R5	28	184
DV	Standard	R6	28	206
DV	Standard	R7	28	222
DV	Standard	R8	28	75
DV	Standard	R9	28	104
DV	Standard	R10	28	181
DP	DV summer	R1	-14	0
DP	DV summer	R2	-14	0
DP	DV summer	R3	-14	0
DP	DV summer	R4	-14	0
DP	DV summer	R5	-14	0
DP	DV summer	R1	-13	1
DP	DV summer	R2	-13	1
DP	DV summer	R3	-13	2
DP	DV summer	R4	-13	5
DP	DV summer	R5	-13	1
DP	DV summer	R1	-12	2
DP	DV summer	R2	-12	2
DP	DV summer	R3	-12	2
DP	DV summer	R4	-12	11
DP	DV summer	R5	-12	1
DP	DV summer	R1	-11	2
DP	DV summer	R2	-11	4
DP	DV summer	R3	-11	3
DP	DV summer	R4	-11	19
DP	DV summer	R5	-11	2
DP	DV summer	R1	-10	2
DP	DV summer	R2	-10	8
DP	DV summer	R3	-10	4
DP	DV summer	R4	-10	29
DP	DV summer	R5	-10	3
DP	DV summer	R1	-9	3
DP	DV summer	R2	-9	10
DP	DV summer	R3	-9	5
DP	DV summer	R4	-9	38
DP	DV summer	R5	-9	4
DP	DV summer	R1	-8	8
DP	DV summer	R2	-8	11
DP	DV summer	R3	-8	6
DP	DV summer	R4	-8	50
DP	DV summer	R5	-8	5
DP	DV summer	R1	-7	9
DP	DV summer	R2	-7	13
DP	DV summer	R3	-7	6
DP	DV summer	R4	-7	63
DP	DV summer	R5	-7	6
DP	DV summer	R1	-6	12
DP	DV summer	R2	-6	14
DP	DV summer	R3	-6	8
DP	DV summer	R4	-6	66
DP	DV summer	R5	-6	8
DP	DV summer	R1	-5	16
DP	DV summer	R2	-5	14
DP	DV summer	R3	-5	8
DP	DV summer	R4	-5	70
DP	DV summer	R5	-5	11
DP	DV summer	R1	-4	21
DP	DV summer	R2	-4	15
DP	DV summer	R3	-4	9
DP	DV summer	R4	-4	74
DP	DV summer	R5	-4	13
DP	DV summer	R1	-3	24
DP	DV summer	R2	-3	16
DP	DV summer	R3	-3	9
DP	DV summer	R4	-3	77
DP	DV summer	R5	-3	18
DP	DV summer	R1	-2	26
DP	DV summer	R2	-2	17
DP	DV summer	R3	-2	13
DP	DV summer	R4	-2	79
DP	DV summer	R5	-2	19
DP	DV summer	R1	-1	31
DP	DV summer	R2	-1	18
DP	DV summer	R3	-1	16
DP	DV summer	R4	-1	82
DP	DV summer	R5	-1	20
DP	DV summer	R1	0	35
DP	DV summer	R2	0	19
DP	DV summer	R3	0	23
DP	DV summer	R4	0	82
DP	DV summer	R5	0	23
DP	DV summer	R1	1	33
DP	DV summer	R2	1	19
DP	DV summer	R3	1	27
DP	DV summer	R4	1	84
DP	DV summer	R5	1	25
DP	DV summer	R1	2	38
DP	DV summer	R2	2	20
DP	DV summer	R3	2	31
DP	DV summer	R4	2	85
DP	DV summer	R5	2	32
DP	DV summer	R1	3	44
DP	DV summer	R2	3	21
DP	DV summer	R3	3	37
DP	DV summer	R4	3	86
DP	DV summer	R5	3	37
DP	DV summer	R1	4	49
DP	DV summer	R2	4	22
DP	DV summer	R3	4	47
DP	DV summer	R4	4	88
DP	DV summer	R5	4	40
DP	DV summer	R1	5	57
DP	DV summer	R2	5	23
DP	DV summer	R3	5	63
DP	DV summer	R4	5	85
DP	DV summer	R5	5	39
DP	DV summer	R1	6	69
DP	DV summer	R2	6	24
DP	DV summer	R3	6	77
DP	DV summer	R4	6	90
DP	DV summer	R5	6	48
DP	DV summer	R1	7	78
DP	DV summer	R2	7	25
DP	DV summer	R3	7	91
DP	DV summer	R4	7	91
DP	DV summer	R5	7	52
DP	DV summer	R1	8	80
DP	DV summer	R2	8	33
DP	DV summer	R3	8	100
DP	DV summer	R4	8	97
DP	DV summer	R5	8	62
DP	DV summer	R1	9	90
DP	DV summer	R2	9	41
DP	DV summer	R3	9	111
DP	DV summer	R4	9	110
DP	DV summer	R5	9	71
DP	DV summer	R1	10	100
DP	DV summer	R2	10	50
DP	DV summer	R3	10	128
DP	DV summer	R4	10	112
DP	DV summer	R5	10	84
DP	DV summer	R1	11	122
DP	DV summer	R2	11	54
DP	DV summer	R3	11	136
DP	DV summer	R4	11	114
DP	DV summer	R5	11	108
DP	DV summer	R1	12	132
DP	DV summer	R2	12	56
DP	DV summer	R3	12	142
DP	DV summer	R4	12	130
DP	DV summer	R5	12	138
DP	DV summer	R1	13	146
DP	DV summer	R2	13	64
DP	DV summer	R3	13	149
DP	DV summer	R4	13	157
DP	DV summer	R5	13	168
DP	DV summer	R1	14	161
DP	DV summer	R2	14	77
DP	DV summer	R3	14	166
DP	DV summer	R4	14	183
DP	DV summer	R5	14	191
DP	DV summer	R6	28	394
DP	DV summer	R7	28	377
DP	DV summer	R8	28	327
DP	DV summer	R9	28	408
DP	DV summer	R10	28	434
DP	DV summer	R11	28	343
DV	DV summer	R1	-14	0
DV	DV summer	R2	-14	0
DV	DV summer	R3	-14	0
DV	DV summer	R4	-14	0
DV	DV summer	R5	-14	0
DV	DV summer	R1	-13	2
DV	DV summer	R2	-13	2
DV	DV summer	R3	-13	3
DV	DV summer	R4	-13	2
DV	DV summer	R5	-13	2
DV	DV summer	R1	-12	2
DV	DV summer	R2	-12	5
DV	DV summer	R3	-12	4
DV	DV summer	R4	-12	3
DV	DV summer	R5	-12	4
DV	DV summer	R1	-11	3
DV	DV summer	R2	-11	6
DV	DV summer	R3	-11	6
DV	DV summer	R4	-11	4
DV	DV summer	R5	-11	4
DV	DV summer	R1	-10	4
DV	DV summer	R2	-10	9
DV	DV summer	R3	-10	14
DV	DV summer	R4	-10	6
DV	DV summer	R5	-10	4
DV	DV summer	R1	-9	7
DV	DV summer	R2	-9	14
DV	DV summer	R3	-9	14
DV	DV summer	R4	-9	8
DV	DV summer	R5	-9	6
DV	DV summer	R1	-8	8
DV	DV summer	R2	-8	18
DV	DV summer	R3	-8	17
DV	DV summer	R4	-8	9
DV	DV summer	R5	-8	6
DV	DV summer	R1	-7	8
DV	DV summer	R2	-7	20
DV	DV summer	R3	-7	17
DV	DV summer	R4	-7	10
DV	DV summer	R5	-7	9
DV	DV summer	R1	-6	11
DV	DV summer	R2	-6	23
DV	DV summer	R3	-6	18
DV	DV summer	R4	-6	11
DV	DV summer	R5	-6	10
DV	DV summer	R1	-5	13
DV	DV summer	R2	-5	25
DV	DV summer	R3	-5	19
DV	DV summer	R4	-5	13
DV	DV summer	R5	-5	14
DV	DV summer	R1	-4	17
DV	DV summer	R2	-4	25
DV	DV summer	R3	-4	22
DV	DV summer	R4	-4	13
DV	DV summer	R5	-4	14
DV	DV summer	R1	-3	17
DV	DV summer	R2	-3	26
DV	DV summer	R3	-3	22
DV	DV summer	R4	-3	14
DV	DV summer	R5	-3	15
DV	DV summer	R1	-2	21
DV	DV summer	R2	-2	31
DV	DV summer	R3	-2	23
DV	DV summer	R4	-2	11
DV	DV summer	R5	-2	21
DV	DV summer	R1	-1	21
DV	DV summer	R2	-1	32
DV	DV summer	R3	-1	27
DV	DV summer	R4	-1	12
DV	DV summer	R5	-1	22
DV	DV summer	R1	0	22
DV	DV summer	R2	0	33
DV	DV summer	R3	0	29
DV	DV summer	R4	0	16
DV	DV summer	R5	0	23
DV	DV summer	R1	1	26
DV	DV summer	R2	1	36
DV	DV summer	R3	1	37
DV	DV summer	R4	1	21
DV	DV summer	R5	1	23
DV	DV summer	R1	2	26
DV	DV summer	R2	2	34
DV	DV summer	R3	2	38
DV	DV summer	R4	2	41
DV	DV summer	R5	2	25
DV	DV summer	R1	3	28
DV	DV summer	R2	3	37
DV	DV summer	R3	3	40
DV	DV summer	R4	3	43
DV	DV summer	R5	3	30
DV	DV summer	R1	4	32
DV	DV summer	R2	4	43
DV	DV summer	R3	4	42
DV	DV summer	R4	4	45
DV	DV summer	R5	4	30
DV	DV summer	R1	5	36
DV	DV summer	R2	5	54
DV	DV summer	R3	5	43
DV	DV summer	R4	5	61
DV	DV summer	R5	5	31
DV	DV summer	R1	6	46
DV	DV summer	R2	6	63
DV	DV summer	R3	6	44
DV	DV summer	R4	6	67
DV	DV summer	R5	6	34
DV	DV summer	R1	7	53
DV	DV summer	R2	7	63
DV	DV summer	R3	7	53
DV	DV summer	R4	7	73
DV	DV summer	R5	7	36
DV	DV summer	R1	8	55
DV	DV summer	R2	8	76
DV	DV summer	R3	8	64
DV	DV summer	R4	8	78
DV	DV summer	R5	8	37
DV	DV summer	R1	9	59
DV	DV summer	R2	9	86
DV	DV summer	R3	9	72
DV	DV summer	R4	9	105
DV	DV summer	R5	9	38
DV	DV summer	R1	10	72
DV	DV summer	R2	10	89
DV	DV summer	R3	10	86
DV	DV summer	R4	10	125
DV	DV summer	R5	10	39
DV	DV summer	R1	11	75
DV	DV summer	R2	11	102
DV	DV summer	R3	11	88
DV	DV summer	R4	11	152
DV	DV summer	R5	11	45
DV	DV summer	R1	12	79
DV	DV summer	R2	12	128
DV	DV summer	R3	12	89
DV	DV summer	R4	12	182
DV	DV summer	R5	12	65
DV	DV summer	R1	13	107
DV	DV summer	R2	13	148
DV	DV summer	R3	13	98
DV	DV summer	R4	13	232
DV	DV summer	R5	13	92
DV	DV summer	R1	14	111
DV	DV summer	R2	14	178
DV	DV summer	R3	14	120
DV	DV summer	R4	14	262
DV	DV summer	R5	14	122
DV	DV summer	R6	28	430
DV	DV summer	R7	28	323
DV	DV summer	R8	28	439
DV	DV summer	R9	28	415
DV	DV summer	R10	28	593

### Sheet: Fig. S6A
Fresh (FW) and dry (DW) weights of root, shoot, and both of T. oblongifolia Dos Palmas (DP) and Death Valley (DV) accessions harvested under standard conditions before the transfer (std00), and after growth under DV summer (dv) or corresponding standard conditions (std) for 14 and 28 days
Data of Fig S6A
Categories	Organs	Accessions	Conditions	Weight (g)
FW	root	DP	std00	4.04
FW	root	DP	std00	17.77
FW	root	DP	std00	21.95
FW	root	DP	std00	4.77
FW	root	DP	std00	4.77
FW	root	DP	std00	6.6
FW	root	DP	std00	12.44
FW	root	DP	std00	26
FW	root	DP	std00	1.89
FW	root	DP	std00	3.35
FW	root	DV	std00	1.45
FW	root	DV	std00	1.77
FW	root	DV	std00	5.83
FW	root	DV	std00	3.87
FW	root	DV	std00	13.01
FW	root	DV	std00	10.23
FW	root	DV	std00	5.1
FW	root	DV	std00	15.93
FW	root	DV	std00	9.41
FW	root	DV	std00	9.1
FW	root	DP	std14	29.93
FW	root	DP	std14	57.71
FW	root	DP	std14	20.54
FW	root	DP	std14	35.255
FW	root	DP	std14	45.095
FW	root	DP	std14	101.33
FW	root	DP	std14	122.92
FW	root	DP	std14	77.48
FW	root	DV	std14	2.17
FW	root	DV	std14	47.45
FW	root	DV	std14	54.095
FW	root	DV	std14	27
FW	root	DV	std14	42.795
FW	root	DV	std14	105.65
FW	root	DV	std14	161.35
FW	root	DV	std14	113.01
FW	root	DP	dv14	122.88
FW	root	DP	dv14	67.72
FW	root	DP	dv14	20.03
FW	root	DP	dv14	87.365
FW	root	DP	dv14	39.995
FW	root	DP	dv14	102.995
FW	root	DP	dv14	98.405
FW	root	DP	dv14	110.945
FW	root	DP	dv14	149.075
FW	root	DP	dv14	202.244
FW	root	DP	dv14	174.791
FW	root	DP	dv14	167.18
FW	root	DV	dv14	57.01
FW	root	DV	dv14	49.34
FW	root	DV	dv14	42.335
FW	root	DV	dv14	72.845
FW	root	DV	dv14	60.545
FW	root	DV	dv14	131.695
FW	root	DV	dv14	51.08
FW	root	DV	dv14	176.211
FW	root	DV	dv14	157.936
FW	root	DV	dv14	146.662
FW	root	DP	std28	115.827
FW	root	DP	std28	80.7462
FW	root	DP	std28	22.96
FW	root	DP	std28	85.66
FW	root	DP	std28	46.36
FW	root	DP	std28	109.36
FW	root	DP	std28	136.96
FW	root	DP	std28	179.1
FW	root	DV	std28	115.28
FW	root	DV	std28	117.67
FW	root	DV	std28	146.51
FW	root	DV	std28	36.02
FW	root	DV	std28	63.38
FW	root	DV	std28	122.35
FW	root	DP	dv28	248.845
FW	root	DP	dv28	246.998
FW	root	DP	dv28	212.328
FW	root	DP	dv28	259.12
FW	root	DP	dv28	287.82
FW	root	DP	dv28	202.13
FW	root	DV	dv28	265.392
FW	root	DV	dv28	189.3
FW	root	DV	dv28	310.91
FW	root	DV	dv28	275.47
FW	root	DV	dv28	416.07
DW	root	DP	std00	0.469
DW	root	DP	std00	2.4612
DW	root	DP	std00	2.7372
DW	root	DP	std00	0.9319
DW	root	DP	std00	0.3257
DW	root	DP	std00	0.4997
DW	root	DP	std00	0.655
DW	root	DP	std00	2.8651
DW	root	DP	std00	0.2582
DW	root	DP	std00	0.3897
DW	root	DV	std00	0.1532
DW	root	DV	std00	0.242
DW	root	DV	std00	1.0814
DW	root	DV	std00	0.4408
DW	root	DV	std00	1.4134
DW	root	DV	std00	1.2322
DW	root	DV	std00	0.3423
DW	root	DV	std00	1.8332
DW	root	DV	std00	1.4403
DW	root	DV	std00	1.3658
DW	root	DP	std14	3.94995
DW	root	DP	std14	10.228
DW	root	DP	std14	2.795
DW	root	DP	std14	4.52335
DW	root	DP	std14	6.38595
DW	root	DP	std14	13.9943
DW	root	DP	std14	15.0045
DW	root	DP	std14	11.887
DW	root	DV	std14	0.3196
DW	root	DV	std14	5.8523
DW	root	DV	std14	7.24805
DW	root	DV	std14	3.49795
DW	root	DV	std14	5.58025
DW	root	DV	std14	13.1547
DW	root	DV	std14	25.165
DW	root	DV	std14	17.5301
DW	root	DP	dv14	11.1236
DW	root	DP	dv14	6.4053
DW	root	DP	dv14	2.1903
DW	root	DP	dv14	11.5673
DW	root	DP	dv14	6.9333
DW	root	DP	dv14	20.0975
DW	root	DP	dv14	16.0782
DW	root	DP	dv14	20.5478
DW	root	DP	dv14	26.0297
DW	root	DP	dv14	32.3072
DW	root	DP	dv14	33.0324
DW	root	DP	dv14	28.9384
DW	root	DV	dv14	5.5093
DW	root	DV	dv14	3.5809
DW	root	DV	dv14	6.8222
DW	root	DV	dv14	10.618
DW	root	DV	dv14	7.99195
DW	root	DV	dv14	25.5503
DW	root	DV	dv14	8.12085
DW	root	DV	dv14	30.8142
DW	root	DV	dv14	29.4193
DW	root	DV	dv14	24.5393
DW	root	DP	std28	31.7814
DW	root	DP	std28	22.0587
DW	root	DP	std28	3.1415
DW	root	DP	std28	12.2794
DW	root	DP	std28	5.9585
DW	root	DP	std28	17.7358
DW	root	DP	std28	32.7298
DW	root	DP	std28	40.0325
DW	root	DV	std28	16.255
DW	root	DV	std28	14.5439
DW	root	DV	std28	19.8185
DW	root	DV	std28	4.3894
DW	root	DV	std28	8.0601
DW	root	DV	std28	19.4365
DW	root	DP	dv28	46.8104
DW	root	DP	dv28	48.0594
DW	root	DP	dv28	54.9334
DW	root	DP	dv28	44.5164
DW	root	DP	dv28	40.7408
DW	root	DP	dv28	34.7647
DW	root	DV	dv28	53.9437
DW	root	DV	dv28	46.6183
DW	root	DV	dv28	62.8699
DW	root	DV	dv28	44.5956
DW	root	DV	dv28	82.8692
FW	shoot	DP	std00	25.73
FW	shoot	DP	std00	44.41
FW	shoot	DP	std00	66.17
FW	shoot	DP	std00	12.7
FW	shoot	DP	std00	12.59
FW	shoot	DP	std00	15.41
FW	shoot	DP	std00	34.97
FW	shoot	DP	std00	11.98
FW	shoot	DP	std00	5.82
FW	shoot	DP	std00	4.4
FW	shoot	DV	std00	16.77
FW	shoot	DV	std00	10.63
FW	shoot	DV	std00	15.99
FW	shoot	DV	std00	18.51
FW	shoot	DV	std00	17.06
FW	shoot	DV	std00	13.61
FW	shoot	DV	std00	14
FW	shoot	DV	std00	6.61
FW	shoot	DV	std00	9.57
FW	shoot	DV	std00	1.95
FW	shoot	DP	std14	22.84
FW	shoot	DP	std14	57.23
FW	shoot	DP	std14	23.04
FW	shoot	DP	std14	37.37
FW	shoot	DP	std14	66.3
FW	shoot	DP	std14	46.03
FW	shoot	DP	std14	59.71
FW	shoot	DP	std14	42.91
FW	shoot	DV	std14	9.73
FW	shoot	DV	std14	21.26
FW	shoot	DV	std14	55.04
FW	shoot	DV	std14	34.71
FW	shoot	DV	std14	40.87
FW	shoot	DV	std14	46.12
FW	shoot	DV	std14	54.62
FW	shoot	DV	std14	46.65
FW	shoot	DP	dv14	152.35
FW	shoot	DP	dv14	77.82
FW	shoot	DP	dv14	54.99
FW	shoot	DP	dv14	72.69
FW	shoot	DP	dv14	59.87
FW	shoot	DP	dv14	72.42
FW	shoot	DP	dv14	90.47
FW	shoot	DP	dv14	81.86
FW	shoot	DP	dv14	125.47
FW	shoot	DP	dv14	111.68
FW	shoot	DP	dv14	65.19
FW	shoot	DP	dv14	68.94
FW	shoot	DV	dv14	72.83
FW	shoot	DV	dv14	78.15
FW	shoot	DV	dv14	50.32
FW	shoot	DV	dv14	81.69
FW	shoot	DV	dv14	51.97
FW	shoot	DV	dv14	132.48
FW	shoot	DV	dv14	58.72
FW	shoot	DV	dv14	124.98
FW	shoot	DV	dv14	62.05
FW	shoot	DV	dv14	73.08
FW	shoot	DP	std28	93.58
FW	shoot	DP	std28	77.52
FW	shoot	DP	std28	23.1
FW	shoot	DP	std28	55.92
FW	shoot	DP	std28	43.9
FW	shoot	DP	std28	54.03
FW	shoot	DP	std28	85.68
FW	shoot	DP	std28	87.79
FW	shoot	DV	std28	68.5
FW	shoot	DV	std28	88.34
FW	shoot	DV	std28	75.67
FW	shoot	DV	std28	38.91
FW	shoot	DV	std28	40.42
FW	shoot	DV	std28	58.73
FW	shoot	DP	dv28	144.98
FW	shoot	DP	dv28	129.71
FW	shoot	DP	dv28	114.89
FW	shoot	DP	dv28	148.74
FW	shoot	DP	dv28	148.03
FW	shoot	DP	dv28	140.59
FW	shoot	DV	dv28	165.06
FW	shoot	DV	dv28	133.24
FW	shoot	DV	dv28	127.75
FW	shoot	DV	dv28	139.86
FW	shoot	DV	dv28	176.64
DW	shoot	DP	std00	5.3548
DW	shoot	DP	std00	5.6353
DW	shoot	DP	std00	9.11
DW	shoot	DP	std00	3.0558
DW	shoot	DP	std00	1.3023
DW	shoot	DP	std00	1.889
DW	shoot	DP	std00	3.8057
DW	shoot	DP	std00	3.2811
DW	shoot	DP	std00	1.2817
DW	shoot	DP	std00	1.1623
DW	shoot	DV	std00	0.7983
DW	shoot	DV	std00	1.4709
DW	shoot	DV	std00	3.54945
DW	shoot	DV	std00	2.8247
DW	shoot	DV	std00	3.7165
DW	shoot	DV	std00	2.0463
DW	shoot	DV	std00	1.6833
DW	shoot	DV	std00	1.427
DW	shoot	DV	std00	1.8648
DW	shoot	DV	std00	1.1714
DW	shoot	DP	std14	4.2987
DW	shoot	DP	std14	11.0678
DW	shoot	DP	std14	4.0492
DW	shoot	DP	std14	6.0878
DW	shoot	DP	std14	10.9059
DW	shoot	DP	std14	5.008
DW	shoot	DP	std14	11.0056
DW	shoot	DP	std14	6.8901
DW	shoot	DV	std14	1.7037
DW	shoot	DV	std14	5.5291
DW	shoot	DV	std14	8.9213
DW	shoot	DV	std14	5.2567
DW	shoot	DV	std14	9.3863
DW	shoot	DV	std14	7.8922
DW	shoot	DV	std14	8.8723
DW	shoot	DV	std14	8.6905
DW	shoot	DP	dv14	32.0869
DW	shoot	DP	dv14	17.0506
DW	shoot	DP	dv14	12.048
DW	shoot	DP	dv14	16.6059
DW	shoot	DP	dv14	11.8816
DW	shoot	DP	dv14	14.0097
DW	shoot	DP	dv14	16.201
DW	shoot	DP	dv14	15.3889
DW	shoot	DP	dv14	23.206
DW	shoot	DP	dv14	24.9972
DW	shoot	DP	dv14	15.0764
DW	shoot	DP	dv14	13.522
DW	shoot	DV	dv14	17.8917
DW	shoot	DV	dv14	13.014
DW	shoot	DV	dv14	9.2768
DW	shoot	DV	dv14	14.7423
DW	shoot	DV	dv14	10.5634
DW	shoot	DV	dv14	24.9812
DW	shoot	DV	dv14	11.0039
DW	shoot	DV	dv14	26.8913
DW	shoot	DV	dv14	13.7301
DW	shoot	DV	dv14	12.9728
DW	shoot	DP	std28	21.1618
DW	shoot	DP	std28	18.079
DW	shoot	DP	std28	5.6174
DW	shoot	DP	std28	10.1896
DW	shoot	DP	std28	6.8277
DW	shoot	DP	std28	8.0325
DW	shoot	DP	std28	17.2949
DW	shoot	DP	std28	18.7498
DW	shoot	DV	std28	18.7265
DW	shoot	DV	std28	21.4439
DW	shoot	DV	std28	19.0829
DW	shoot	DV	std28	2.8822
DW	shoot	DV	std28	9.2645
DW	shoot	DV	std28	4.1695
DW	shoot	DP	dv28	43.5483
DW	shoot	DP	dv28	38.7183
DW	shoot	DP	dv28	35.7629
DW	shoot	DP	dv28	25.7652
DW	shoot	DP	dv28	31.7684
DW	shoot	DP	dv28	22.9123
DW	shoot	DV	dv28	46.1052
DW	shoot	DV	dv28	36.3519
DW	shoot	DV	dv28	28.0999
DW	shoot	DV	dv28	33.1464
DW	shoot	DV	dv28	34.4054
FW	Shoot & root	DP	std00	29.77
FW	Shoot & root	DP	std00	62.18
FW	Shoot & root	DP	std00	88.12
FW	Shoot & root	DP	std00	17.47
FW	Shoot & root	DP	std00	17.36
FW	Shoot & root	DP	std00	22.01
FW	Shoot & root	DP	std00	47.41
FW	Shoot & root	DP	std00	37.98
FW	Shoot & root	DP	std00	7.71
FW	Shoot & root	DP	std00	7.75
FW	Shoot & root	DV	std00	18.22
FW	Shoot & root	DV	std00	12.4
FW	Shoot & root	DV	std00	21.82
FW	Shoot & root	DV	std00	22.38
FW	Shoot & root	DV	std00	30.07
FW	Shoot & root	DV	std00	23.84
FW	Shoot & root	DV	std00	19.1
FW	Shoot & root	DV	std00	22.54
FW	Shoot & root	DV	std00	18.98
FW	Shoot & root	DV	std00	11.05
FW	Shoot & root	DP	std14	52.77
FW	Shoot & root	DP	std14	114.94
FW	Shoot & root	DP	std14	43.58
FW	Shoot & root	DP	std14	72.625
FW	Shoot & root	DP	std14	111.395
FW	Shoot & root	DP	std14	147.36
FW	Shoot & root	DP	std14	182.63
FW	Shoot & root	DP	std14	120.39
FW	Shoot & root	DV	std14	11.9
FW	Shoot & root	DV	std14	68.71
FW	Shoot & root	DV	std14	109.135
FW	Shoot & root	DV	std14	61.71
FW	Shoot & root	DV	std14	83.665
FW	Shoot & root	DV	std14	151.77
FW	Shoot & root	DV	std14	215.97
FW	Shoot & root	DV	std14	159.66
FW	Shoot & root	DP	dv14	275.23
FW	Shoot & root	DP	dv14	145.54
FW	Shoot & root	DP	dv14	75.02
FW	Shoot & root	DP	dv14	160.055
FW	Shoot & root	DP	dv14	99.865
FW	Shoot & root	DP	dv14	175.415
FW	Shoot & root	DP	dv14	188.875
FW	Shoot & root	DP	dv14	192.805
FW	Shoot & root	DP	dv14	274.545
FW	Shoot & root	DP	dv14	313.924
FW	Shoot & root	DP	dv14	239.981
FW	Shoot & root	DP	dv14	236.12
FW	Shoot & root	DV	dv14	129.84
FW	Shoot & root	DV	dv14	127.49
FW	Shoot & root	DV	dv14	92.655
FW	Shoot & root	DV	dv14	154.535
FW	Shoot & root	DV	dv14	112.515
FW	Shoot & root	DV	dv14	264.175
FW	Shoot & root	DV	dv14	109.8
FW	Shoot & root	DV	dv14	301.191
FW	Shoot & root	DV	dv14	219.986
FW	Shoot & root	DV	dv14	219.742
FW	Shoot & root	DP	std28	209.407
FW	Shoot & root	DP	std28	158.266
FW	Shoot & root	DP	std28	46.06
FW	Shoot & root	DP	std28	141.58
FW	Shoot & root	DP	std28	90.26
FW	Shoot & root	DP	std28	163.39
FW	Shoot & root	DP	std28	222.64
FW	Shoot & root	DP	std28	266.89
FW	Shoot & root	DV	std28	183.78
FW	Shoot & root	DV	std28	206.01
FW	Shoot & root	DV	std28	222.18
FW	Shoot & root	DV	std28	74.93
FW	Shoot & root	DV	std28	103.8
FW	Shoot & root	DV	std28	181.08
FW	Shoot & root	DP	dv28	393.825
FW	Shoot & root	DP	dv28	376.708
FW	Shoot & root	DP	dv28	327.218
FW	Shoot & root	DP	dv28	407.86
FW	Shoot & root	DP	dv28	435.85
FW	Shoot & root	DP	dv28	342.72
FW	Shoot & root	DV	dv28	430.452
FW	Shoot & root	DV	dv28	322.54
FW	Shoot & root	DV	dv28	438.66
FW	Shoot & root	DV	dv28	415.33
FW	Shoot & root	DV	dv28	592.71
DW	Shoot & root	DP	std00	5.8238
DW	Shoot & root	DP	std00	8.0965
DW	Shoot & root	DP	std00	11.8472
DW	Shoot & root	DP	std00	3.9877
DW	Shoot & root	DP	std00	1.628
DW	Shoot & root	DP	std00	2.3887
DW	Shoot & root	DP	std00	4.4607
DW	Shoot & root	DP	std00	6.1462
DW	Shoot & root	DP	std00	1.5399
DW	Shoot & root	DP	std00	1.552
DW	Shoot & root	DV	std00	0.9515
DW	Shoot & root	DV	std00	1.7129
DW	Shoot & root	DV	std00	4.63085
DW	Shoot & root	DV	std00	3.2655
DW	Shoot & root	DV	std00	5.1299
DW	Shoot & root	DV	std00	3.2785
DW	Shoot & root	DV	std00	2.0256
DW	Shoot & root	DV	std00	3.2602
DW	Shoot & root	DV	std00	3.3051
DW	Shoot & root	DV	std00	2.5372
DW	Shoot & root	DP	std14	8.24865
DW	Shoot & root	DP	std14	21.2958
DW	Shoot & root	DP	std14	6.8442
DW	Shoot & root	DP	std14	10.6112
DW	Shoot & root	DP	std14	17.2919
DW	Shoot & root	DP	std14	19.0023
DW	Shoot & root	DP	std14	26.0101
DW	Shoot & root	DP	std14	18.7771
DW	Shoot & root	DV	std14	2.0233
DW	Shoot & root	DV	std14	11.3814
DW	Shoot & root	DV	std14	16.1694
DW	Shoot & root	DV	std14	8.75465
DW	Shoot & root	DV	std14	14.9665
DW	Shoot & root	DV	std14	21.0469
DW	Shoot & root	DV	std14	34.0373
DW	Shoot & root	DV	std14	26.2206
DW	Shoot & root	DP	dv14	43.2105
DW	Shoot & root	DP	dv14	23.4559
DW	Shoot & root	DP	dv14	14.2383
DW	Shoot & root	DP	dv14	28.1732
DW	Shoot & root	DP	dv14	18.8149
DW	Shoot & root	DP	dv14	34.1072
DW	Shoot & root	DP	dv14	32.2792
DW	Shoot & root	DP	dv14	35.9367
DW	Shoot & root	DP	dv14	49.2358
DW	Shoot & root	DP	dv14	57.3044
DW	Shoot & root	DP	dv14	48.1088
DW	Shoot & root	DP	dv14	42.4604
DW	Shoot & root	DV	dv14	23.401
DW	Shoot & root	DV	dv14	16.5949
DW	Shoot & root	DV	dv14	16.099
DW	Shoot & root	DV	dv14	25.3603
DW	Shoot & root	DV	dv14	18.5554
DW	Shoot & root	DV	dv14	50.5315
DW	Shoot & root	DV	dv14	19.1247
DW	Shoot & root	DV	dv14	57.7055
DW	Shoot & root	DV	dv14	43.1494
DW	Shoot & root	DV	dv14	37.5121
DW	Shoot & root	DP	std28	52.9432
DW	Shoot & root	DP	std28	40.1377
DW	Shoot & root	DP	std28	8.7589
DW	Shoot & root	DP	std28	22.469
DW	Shoot & root	DP	std28	12.7862
DW	Shoot & root	DP	std28	25.7683
DW	Shoot & root	DP	std28	50.0247
DW	Shoot & root	DP	std28	58.7823
DW	Shoot & root	DV	std28	34.9815
DW	Shoot & root	DV	std28	35.9878
DW	Shoot & root	DV	std28	38.9014
DW	Shoot & root	DV	std28	7.2716
DW	Shoot & root	DV	std28	17.3246
DW	Shoot & root	DV	std28	23.606
DW	Shoot & root	DP	dv28	90.3587
DW	Shoot & root	DP	dv28	86.7777
DW	Shoot & root	DP	dv28	90.6963
DW	Shoot & root	DP	dv28	70.2816
DW	Shoot & root	DP	dv28	72.5092
DW	Shoot & root	DP	dv28	57.677
DW	Shoot & root	DV	dv28	100.049
DW	Shoot & root	DV	dv28	82.9702
DW	Shoot & root	DV	dv28	90.9698
DW	Shoot & root	DV	dv28	77.742
DW	Shoot & root	DV	dv28	117.275

### Sheet: Fig. S6B
Leaf area and area occupied by trichomes per leaf area for Dos Palmas (DP) and Death Valley (DV) accessions grown under standard conditions before the transfer (std00), 13 days under DV summer (dv13) or corresponding standard conditions (std13)
Data of Fig. S6B
Accessions	Conditions	Leaf area (cm2)	Area occupied by trichomes per leaf area (%)
DP	std13	1.533
DP	std13	1.5437
DP	std13	1.43226
DV	std13	1.01825
DV	std13	1.57336
DV	std13	1.62482
DP	dv13	1.53435
DP	dv13	1.10946
DP	dv13	0.57698
DV	dv13	0.935453
DV	dv13	1.80244
DV	dv13	0.671339
DP	std00	3.44369
DP	std00	2.30615
DP	std00	1.84037
DV	std00	2.39027
DV	std00	1.57218
DV	std00	1.9715
DP	std00		24.8239
DP	std00		38.0908
DP	std00		24.9126
DP	std00		45.457
DP	std00		40.7017
DP	std00		52.4671
DP	std00		56.5861
DP	std13		44.3663
DP	std13		27.9577
DP	std13		28.2755
DP	std13		48.3099
DP	std13		32.7403
DP	std13		50.3396
DP	dv13		68.7609
DP	dv13		48.5908
DP	dv13		53.6139
DP	dv13		58.4677
DP	dv13		83.4339
DP	dv13		70.6621
DP	dv13		70.2207
DP	dv13		55.4595
DV	std00		20.6089
DV	std00		29.4242
DV	std00		32.2694
DV	std00		29.4449
DV	std00		30.349
DV	std00		48.4143
DV	std13		36.3184
DV	std13		30.7595
DV	std13		18.2161
DV	std13		25.7252
DV	std13		40.8631
DV	std13		62.0365
DV	std13		47.4268
DV	dv13		71.4392
DV	dv13		75.8318
DV	dv13		72.246
DV	dv13		63.4053
DV	dv13		73.26
DV	dv13		72.2105
DV	dv13		71.523
