## Supplementary material for "Photosynthetic acclimation mediates exponential growth of a desert plant in Death Valley summer": Data S6

### Sheet: Fig. 4A
Log2 fold change in expression of NADP-ME C4 and photosynthetic electron chain pathway genes in response to 1, 5, 13, and 18 days (dv01-dv18) of DV summer in Dos Palmas (DP) and Death Valley (DV) accessions
Data of Fig. 4A
Gene ID	Abbreviations	Description	Accessions Conditions
			DP-dv01	DP-dv05	DP-dv13	DP-dv18	DV-dv01	DV-dv05	DV-dv13	DV-dv18
TIOBL00G070400_Length_786	CA1	carbonic anhydrase 1	0.966782	1.34798	1.79407	1.81424	0.40235	0.759962	1.086	1.39667
TIOBL00G070370_Length_729	CA2	carbonic anhydrase 2	0.541943	1.11809	1.21923	1.15739	0.385954	0.842804	1.01371	1.32672
TIOBL00G051250_Length_2895	PEPC	phosphoenolpyruvate carboxylase	1.45827	1.42069	1.37369	1.31843	1.01257	0.726497	0.929294	1.17013
TIOBL00G180700_Length_1251	MDH	malate dehydrogenase (NADP)	0.484486	0.991471	1.0671	1.12833	0.385358	0.816845	0.956262	1.08835
TIOBL00G010600_Length_1545	NADP-ME	NADP-dependent malic enzyme	0.435063	0.61645	0.761018	0.700795	0.302084	0.453362	0.588466	0.499477
TIOBL00G130530_Length_2241	PPDK	pyruvate phosphate dikinase	0.040978	0.722646	0.767115	0.962603	-0.169412	0.0311807	0.371897	0.695036
TIOBL00G270050_Length_1422	RCA1	rubisco activase 1	0.894375	1.12671	1.51065	1.49039	0.360536	1.01914	0.926231	0.970012
TIOBL00G358250_Length_1428	RCA2	rubisco activase 2	0.00221628	0.335339	0.604763	0.410529	-0.114043	-0.101805	0.0912718	0.148787
TIOBL00G383230_Length_531	RbcS	ribulose-1,5-bisphosphate carboxylase-oxygenase small subunit	0.256615	-0.328597	-0.410505	-0.194967	0.197032	-0.293325	0.425623	0.685348
TIOBL00G210380_Length_630	PPD1	PsbP-domain protein 1	-0.46216	0.120468	0.200173	0.53883	-0.468621	-0.497511	0.180219	0.224752
TIOBL00G211520_Length_738	PPD2	PsbP-domain protein 2	-0.787619	-0.554657	-0.505375	-0.3663	-0.281905	-0.670902	-0.133133	-0.300787
TIOBL00G205040_Length_687	PPD3	PsbP-domain protein 3	0.670705	0.633674	0.579271	0.818653	0.715496	0.464739	0.727921	0.834439
TIOBL00G112560_Length_738	PPD5	PsbP-domain protein 5	-0.291841	0.823143	0.825241	0.98557	0.080389	0.256832	0.547526	0.762253
TIOBL00G124760_Length_846	PPD6	PsbP-domain protein 6	0.353992	0.679756	1.01513	0.792523	0.660758	1.02971	1.09108	1.20671
TIOBL00G134550_Length_993	PsbO	Photosystem II subunit O	0.0529756	0.42665	0.314899	0.370658	-0.207874	-0.131599	0.206922	0.466549
TIOBL00G288320_Length_783	PsbP	Photosystem II subunit P	0.052527	0.206226	0.147639	0.214675	-0.332948	-0.325986	-0.0504051	0.164664
TIOBL00G208320_Length_411	PsbQ	Photosystem II subunit Q	0.159807	0.294608	0.15022	0.227527	-0.0806569	-0.20032	0.12031	0.311703
TIOBL00G061110_Length_912	PsbS	Photosystem II subunit S	0.957111	1.04133	0.811673	0.980129	1.09735	1.3365	1.35994	1.26656
TIOBL00G146920_Length_411	PsbW	Photosystem II subunit W	0.185422	0.167742	0.0371213	0.0721681	-0.0898037	-0.0139868	0.197241	0.359086
TIOBL00G014710_Length_351	PsbX	Photosystem II subunit X	0.190222	-0.0649918	0.0779249	0.0135652	0.0180209	-0.0623149	0.437504	0.600013
TIOBL00G091780_Length_582	PsbY	Photosystem II subunit Y	0.615631	0.397806	0.333658	0.326176	0.448586	0.364191	0.711994	0.820184
TIOBL00G355180_Length_528	PsaD	Photosystem I subunit D	0.204267	-0.0254156	-0.220954	-0.250659	-0.195635	-0.404798	-0.474828	-0.11399
TIOBL00G342810_Length_372	PsaE	Photosystem I subunit E	-0.0922259	-0.314124	-0.343243	-0.364332	-0.291543	-0.376967	-0.0446783	0.0200274
TIOBL00G307050_Length_780	PsaF	Photosystem I subunit F	-0.0667592	-0.348112	-0.520418	-0.532069	-0.262838	-0.405756	-0.180495	0.126711
TIOBL00G220130_Length_498	PsaG	Photosystem I subunit G	-0.355102	-0.356343	-0.690088	-0.554097	-0.822364	-0.945693	-0.565834	-0.268222
TIOBL00G284360_Length_435	PsaH	Photosystem I subunit H	-0.0133102	-0.2523	-0.350135	-0.4304	-0.322585	-0.369835	-0.0746101	-0.033895
TIOBL00G097210_Length_294	PsaK	Photosystem I subunit K	-0.109848	-0.176112	-0.221372	-0.283329	-0.330784	-0.201307	0.367033	0.338571
TIOBL00G210840_Length_651	PsaL	Photosystem I subunit L	-0.155088	-0.25398	-0.40035	-0.372352	-0.446727	-0.563076	-0.115428	-0.0665937
TIOBL00G287900_Length_519	PsaN	Photosystem I subunit N	-0.174336	-0.201662	-0.326318	-0.308546	-0.355853	-0.721749	-0.385803	-0.279761
TIOBL00G173210_Length_432	PsaO	Photosystem I subunit O	0.0546499	0.0208308	-0.0956707	-0.0501633	-0.249867	-0.117097	0.330949	0.455644
TIOBL00G235890_Length_546	PsaP	Photosystem I subunit P	0.0430898	0.0996722	-0.0611652	-0.101442	0.202288	-0.582143	0.0394843	0.0781562
TIOBL00G186130_Length_906	atpC1	ATP synthase subunit gamma	0.537982	0.732697	0.489257	0.593151	0.424867	0.109366	0.656414	0.938397
TIOBL00G089930_Length_762	atpD	ATP synthase D chain	-0.342251	0.282276	-0.0463599	0.238122	-0.460051	-0.514819	0.271516	0.481608

### Sheet: Fig. 4D
Protein network of RCA in the cluster 4 predicted by STRING
Data of Fig. 4D
DVdv means gene expression changes in response to DV summer (from day 5 to day 18) relative to standard conditions in Death Valley (DV) accession
Description and localization are from Phytozome
Gene ID	log2DVdv	AT ID	Description	Localization
TIOBL00G144670	2.74557	AT3G48200	unknown protein; FUNCTIONS IN: molecular_function unknown; INVOLVED IN: biological_process unknown	cytosol
TIOBL00G278400	1.31555	AT3G24430	HIGH-CHLOROPHYLL-FLUORESCENCE 101 (HCF101); FUNCTIONS IN: ATP binding; INVOLVED IN: oxidation reduction	cytosol
TIOBL00G137860	1.22017	AT2G43560	FKBP-like peptidyl-prolyl cis-trans isomerase family protein; FUNCTIONS IN: FK506 binding, peptidyl-prolyl cis-trans isomerase activity; INVOLVED IN: protein folding	plastid, chloroplast, thylakoid, other intracellular components
TIOBL00G072790	1.21743	AT1G54780	TLP18.3; FUNCTIONS IN: molecular_function unknown; INVOLVED IN: photosystem II repair	nucleus
TIOBL00G318470	1.21245	AT5G13770	Pentatricopeptide repeat (PPR-like) superfamily protein; FUNCTIONS IN: molecular_function unknown; INVOLVED IN: biological_process unknown	chloroplast
TIOBL00G336000	1.19764	AT1G64680	unknown protein	nucleus
TIOBL00G119250	1.14568	AT2G21170	triosephosphate isomerase (TIM); FUNCTIONS IN: triose-phosphate isomerase activity; INVOLVED IN: gluconeogenesis, glyceraldehyde-3-phosphate biosynthetic process, glycerol catabolic process, glycolytic process, reductive pentose-phosphate cycle	apoplast, chloroplast, chloroplast envelope, chloroplast stroma, mitochondrion, thylakoid
TIOBL00G040550	1.121	AT3G25690	CHLOROPLAST UNUSUAL POSITIONING 1 (CHUP1); INVOLVED IN: chloroplast relocation	other membranes, other intracellular components, chloroplast, plastid
TIOBL00G070400	1.10105	AT5G14740	carbonic anhydrase 2 (CA2); FUNCTIONS IN: carbonate dehydratase activity, zinc ion binding; INVOLVED IN: defense response to bacterium, carbon utilization	cytoplasm
TIOBL00G268050	1.00618	AT1G58290	HEMA1; FUNCTIONS IN: glutamyl-tRNA reductase activity; INVOLVED IN: chlorophyll biosynthetic process, heme biosynthetic process, response to light stimulus, porphyrin biosynthetic process	other cellular components
TIOBL00G320130	1.00332	AT1G42970	glyceraldehyde-3-phosphate dehydrogenase B subunit (GAPB); FUNCTIONS IN: glyceraldehyde-3-phosphate dehydrogenase (phosphorylating) activity, glyceraldehyde-3-phosphate dehydrogenase (NADP+) (phosphorylating) activity, glyceraldehyde-3-phosphate dehydrogenase activity; INVOLVED IN: in 6 processes	nucleus
TIOBL00G192680	0.979822	AT4G01050	thylakoid rhodanese-like (TROL); FUNCTIONS IN: protein binding; INVOLVED IN: defense response to bacterium, photosynthetic electron transport in photosystem II	plastid, other intracellular components, chloroplast, thylakoid, other membranes
TIOBL00G180700	0.932668	AT5G58330	lactate/malate dehydrogenase family protein; FUNCTIONS IN: oxidoreductase activity, binding, malate dehydrogenase activity, catalytic activity, malate dehydrogenase (NADP+) activity; INVOLVED IN: oxidation reduction, malate metabolic process, carbohydrate metabolic process, metabolic process	mitochondrion
TIOBL00G185070	0.890469	AT1G55480	protein containing PDZ domain, a K-box domain, and a TPR region (ZKT); FUNCTIONS IN: binding; INVOLVED IN: response to wounding	thylakoid
TIOBL00G327680	0.879778	AT4G01370	MAP kinase 4 (MPK4); FUNCTIONS IN: MAP kinase activity, kinase activity; INVOLVED IN: in 14 processes	cytoplasm
TIOBL00G165620	0.862877	AT3G16250	NDH-dependent cyclic electron flow 1 (NDF4); FUNCTIONS IN: electron carrier activity, iron-sulfur cluster binding; INVOLVED IN: photosynthetic electron transport in photosystem I	other membranes, chloroplast, thylakoid, plastid, other intracellular components
TIOBL00G197380	0.862763	AT1G43670	Inositol monophosphatase family protein; FUNCTIONS IN: fructose 1,6-bisphosphate 1-phosphatase activity, phosphoric ester hydrolase activity; INVOLVED IN: carbohydrate metabolic process, fructose metabolic process	cytosol
TIOBL00G121780	0.836425	AT2G21280	SULA; FUNCTIONS IN: coenzyme binding, binding, catalytic activity; INVOLVED IN: chloroplast fission	chloroplast, plastid, chloroplast envelope
TIOBL00G206330	0.832782	AT5G23060	calcium sensing receptor (CaS); INVOLVED IN: regulation of stomatal closure, cellular response to calcium ion	plastid
TIOBL00G055990	0.809805	AT1G08550	non-photochemical quenching 1 (NPQ1); FUNCTIONS IN: violaxanthin de-epoxidase activity; INVOLVED IN: fatty acid metabolic process, response to heat, chlorophyll metabolic process, xanthophyll metabolic process, xanthophyll cycle	other intracellular components, plastid, other membranes, thylakoid, chloroplast
TIOBL00G093860	0.804173	AT3G46780	plastid transcriptionally active 16 (PTAC16); FUNCTIONS IN: binding, catalytic activity; INVOLVED IN: metabolic process	other intracellular components, other membranes, chloroplast, thylakoid, plastid
TIOBL00G021900	0.764441	AT4G24750	Rhodanese/Cell cycle control phosphatase superfamily protein; FUNCTIONS IN: molecular_function unknown; INVOLVED IN: biological_process unknown	cytosol
TIOBL00G105020	0.757832	AT4G02530	Maintenance of photosystem II under high light 2 (MPH2), MPH2 is a green lineage-specific thylakoid lumen protein required for photosynthetic acclimation of PSII to stressful light conditions; FUNCTIONS IN: chloroplast photosystem II binding; INVOLVED IN: photosystem II repair	plastid, thylakoid, chloroplast, other intracellular components
TIOBL00G303350	0.743424	AT1G65230	Uncharacterized conserved protein (DUF2358); FUNCTIONS IN: molecular_function unknown; INVOLVED IN: biological_process unknown	plastid, chloroplast
TIOBL00G118470	0.663851	AT1G68010	hydroxypyruvate reductase (HPR); FUNCTIONS IN: glycerate dehydrogenase activity, poly(U) RNA binding; INVOLVED IN: photorespiration	peroxisome
TIOBL00G013950	0.623976	AT1G04120	multidrug resistance-associated protein 5 (MRP5); FUNCTIONS IN: ATPase activity, coupled to transmembrane movement of substances, sulfonylurea receptor activity; INVOLVED IN: response to salt stress, cellular potassium ion homeostasis	other membranes
TIOBL00G111350	0.600289	AT1G19150	photosystem I light harvesting complex gene 6 (LHCA6); FUNCTIONS IN: chlorophyll binding; INVOLVED IN: response to blue light, response to red light, response to far red light, photosynthesis	other membranes, chloroplast, other intracellular components, thylakoid, plastid
TIOBL00G078870	0.579693	AT2G47450	CHAOS (CAO); FUNCTIONS IN: chromatin binding; INVOLVED IN: response to high light intensity, protein import into chloroplast thylakoid membrane	other intracellular components
TIOBL00G316950	0.561137	AT5G40820	Ataxia telangiectasia-mutated and RAD3-related (ATR); FUNCTIONS IN: protein serine/threonine kinase activity, inositol or phosphatidylinositol kinase activity, binding, phosphotransferase activity, alcohol group as acceptor; INVOLVED IN: in 9 processes	nucleus
TIOBL00G042500	0.549442	AT2G21960	unknown protein	chloroplast
TIOBL00G232920	0.464002	AT5G30510	ribosomal protein S1 (RPS1); FUNCTIONS IN: RNA binding	plastid
TIOBL00G084540	0.433938	AT3G59400	GENOMES UNCOUPLED 4 (GUN4); FUNCTIONS IN: tetrapyrrole binding, enzyme binding; INVOLVED IN: chlorophyll biosynthetic process, chloroplast-nucleus signaling pathway, positive regulation of catalytic activity	chloroplast
TIOBL00G235210	0.384576	AT3G61870	unknown protein; FUNCTIONS IN: molecular_function unknown; INVOLVED IN: biological_process unknown	cytosol
TIOBL00G009230	0.341008	AT4G04850	K+ efflux antiporter 3 (KEA3); FUNCTIONS IN: potassium:hydrogen antiporter activity, potassium ion transmembrane transporter activity; INVOLVED IN: potassium ion transport, cation transport, metabolic process, transmembrane transport	thylakoid, other membranes
TIOBL00G284530	0.310175	AT1G15980	NDH-dependent cyclic electron flow 1 (NDF1); INVOLVED IN: photosynthetic electron transport in photosystem I	other cellular components
TIOBL00G358220	0.302522	AT2G44920	Tetratricopeptide repeat (TPR)-like superfamily protein; FUNCTIONS IN: molecular_function unknown	cytosol
TIOBL00G037990	0.294219	AT1G18730	NDH dependent flow 6 (NDF6); FUNCTIONS IN: molecular_function unknown; INVOLVED IN: photosynthetic electron transport in photosystem I	chloroplast, other intracellular components, other membranes, thylakoid, plastid
TIOBL00G168920	0.276206	AT1G70760	CHLORORESPIRATORY REDUCTION 23 (CRR23); FUNCTIONS IN: oxidoreductase activity, acting on NADH or NADPH, quinone or similar compound as acceptor; INVOLVED IN: photosynthetic electron transport in photosystem I	other cellular components
TIOBL00G061270	0.226566	AT1G77490	thylakoidal ascorbate peroxidase (TAPX); FUNCTIONS IN: L-ascorbate peroxidase activity; INVOLVED IN: oxidation reduction, response to oxidative stress	mitochondrion
TIOBL00G015670	0.194445	AT5G38520	alpha/beta-Hydrolases superfamily protein; FUNCTIONS IN: hydrolase activity	chloroplast
TIOBL00G089930	0.138926	AT4G09650	ATP synthase delta-subunit gene (ATPD); FUNCTIONS IN: hydrogen ion transporting ATP synthase activity, rotational mechanism; INVOLVED IN: response to cold, defense response to bacterium, photosynthetic electron transport in photosystem I, photosynthetic electron transport in photosystem II, photosynthesis	plastid, other intracellular components
TIOBL00G066400	0.0826559	AT1G74880	NAD(P)H:plastoquinone dehydrogenase complex subunit O (NDH-O); FUNCTIONS IN: oxidoreductase activity, acting on NADH or NADPH, quinone or similar compound as acceptor; INVOLVED IN: NADH dehydrogenase complex (plastoquinone) assembly	thylakoid, other intracellular components, chloroplast, plastid, other membranes
TIOBL00G236170	0.0820624	AT5G47840	adenosine monophosphate kinase (AMK2); FUNCTIONS IN: nucleobase, nucleoside, nucleotide kinase activity, nucleotide kinase activity, ATP binding, adenylate kinase activity, phosphotransferase activity, phosphate group as acceptor; INVOLVED IN: nucleobase, nucleoside, nucleotide and nucleic acid metabolic process, anaerobic respiration, nucleotide metabolic process	cytoplasm
TIOBL00G378900	0.0438009	AT5G56850	unknown protein	mitochondrion, nucleus, plasmodesma
TIOBL00G125270	-0.0522586	AT5G04140	glutamate synthase 1 (GLU1); FUNCTIONS IN: protein binding, glutamate synthase (ferredoxin) activity; INVOLVED IN: positive regulation of glycine hydroxymethyltransferase activity, response to light stimulus, photorespiration	chloroplast
TIOBL00G000420	-0.0589894	AT2G45770	CPFTSY; FUNCTIONS IN: nucleoside-triphosphatase activity, GTP binding, nucleotide binding; INVOLVED IN: protein import into chloroplast thylakoid membrane, protein targeting, thylakoid membrane organization, photosynthetic electron transport in photosystem II	chloroplast
TIOBL00G081320	-0.121214	AT2G34560	P-loop containing nucleoside triphosphate hydrolases superfamily protein; FUNCTIONS IN: nucleoside-triphosphatase activity, ATPase activity, nucleotide binding, ATP binding; INVOLVED IN: protein metabolic process	endoplasmic reticulum, plasma membrane
TIOBL00G135030	-0.205396	AT1G51110	Plastid-lipid associated protein PAP / fibrillin family protein; FUNCTIONS IN: structural molecule activity; INVOLVED IN: tryptophan biosynthetic process	other intracellular components, other membranes, chloroplast, thylakoid, plastid
TIOBL00G187260	-0.218431	AT4G13500	unknown protein; FUNCTIONS IN: molecular_function unknown; INVOLVED IN: biological_process unknown	cytosol
TIOBL00G371400	-0.757239	AT1G32080	membrane protein, putative	chloroplast, plastid, other intracellular components, other membranes
TIOBL00G261300	-1.03095	AT4G17090	chloroplast beta-amylase (CT-BMY)	plastid, chloroplast

### Sheet: Fig. 4E
Significant enrichment of GO terms in the set of 51 predicted interactors of RCA relative to all expressed orthologs of Arabidopsis.
Data of Fig. 4E
BP, CC, and MF stand for Biological Processes, Cellular Component, and Molecular Function, respectively.
Fisher’s exact tests were performed, and p-values were corrected for multiple comparisons using the False Discovery Rate (FDR).
	Name ID	Description	log2FC	-log2Padj	Padj	Genes
BP	19684	photosynthesis, light reaction	4.69224	8.63678	0.0025123	4
	6091	generation of precursor metabolites and energy	3.31372	6.53096	0.010814	5
	22900	electron transport chain	4.54023	5.96804	0.015975	3
	15979	photosynthesis	3.41922	5.53236	0.021607	4
	9773	photosynthetic electron transport in photosystem I	5.69224	5.47875	0.022425	2
	9767	photosynthetic electron transport chain	5.46984	5.26207	0.026059	2
	43648	dicarboxylic acid metabolic process	4.95527	4.40211	0.047297	2
CC	9536	plastid	5.13504	18.8252	2.1531e-06	4
MF	16491	oxidoreductase activity	1.9094	5.59478	0.020692	10
	16655	oxidoreductase activity, acting on NAD(P)H, quinone or similar compound as acceptor	5.69301	4.73781	0.037478	2

### Sheet: Fig. S17
Gene phylogeny and amino acid alignment of RCA for T. oblongifolia and 25 reference genomes
Data of Fig. S17
Species	Genome version	Phytozome genome ID	RCA loci
Amaranthus hypochondriacus	v2.1	459	AH016431
Amaranthus hypochondriacus	v2.1	459	AH022982
Amborella trichopoda	HAP2 v2.1	728	AmTrH2.08G034700
Arabidopsis thaliana	Araport11	447	AT2G39730
Beta vulgaris	EL10_1.0	548	EL10Ac2g04711
Brachypodium distachyon	v3.2	556	Bradi4g09120
Brachypodium distachyon	v3.2	556	Bradi4g09125
Capsella grandiflora	v1.1	266	Cagra.0716s0090
Erythranthe guttata	TOL 5.0	551	MgTOL.F0809
Eutrema salsugineum	v1.0	173	Thhalv10016600m.g
Hordeum vulgare	r1	462	HORVU4Hr1G027260
Lupinus albus	v1	567	Lalb_Chr04g0251061
Lupinus albus	v1	567	Lalb_Chr10g0104701
Lupinus albus	v1	567	Lalb_Chr18g0053131
Lupinus albus	v1	567	Lalb_Chr20g0116841
Oryza sativa	v7.0	323	LOC_Os11g47970
Panicum hallii	v3.2	590	Pahal.8G267400
Panicum hallii	v3.2	590	Pahal.8G267500
Pharus latifolius	v1.1	680	Phala.09G175500
Pharus latifolius	v1.1	680	Phala.09G175600
Salix purpurea	v.5.1	519	Sapur.008G046000
Salix purpurea	v.5.1	519	Sapur.010G157400
Selaginella moellendorffii	v1.0	91	268623.PACid.15415708
Selaginella moellendorffii	v1.0	91	79425.PACid.15402096
Setaria viridis	v4.1	726	Sevir.8G261433
Setaria viridis	v4.1	726	Sevir.8G261466
Solanum lycopersicum	ITAG5.0	796	Solyc10G002940
Sorghum bicolor	v5.1	730	Sobic.005G231500
Sorghum bicolor	v5.1	730	Sobic.005G231600
Sphagnum fallax	v1.1	522	Sphfalx02G047300
Sphagnum fallax	v1.1	522	Sphfalx08G075300
Sphagnum fallax	v1.1	522	Sphfalx13G109600
Sphagnum fallax	v1.1	522	Sphfalx14G087500
Spinacia oleracea	Spov3	575	Spov3_chr4.03364
Spirodela polyrhiza	v2	290	Spipo22G0039000
Spirodela polyrhiza	v2	290	Spipo23G0013400
Tidestromia oblongifolia	v1.0	N/A	TIOBL00G270050
Tidestromia oblongifolia	v1.0	N/A	TIOBL00G358250
Triticum aestivum	cv. Chinese Spring v2.1	725	TraesCS4A03G0484800
Triticum aestivum	cv. Chinese Spring v2.1	725	TraesCS4A03G0485000
Triticum aestivum	cv. Chinese Spring v2.1	725	TraesCS4B03G0327300
Triticum aestivum	cv. Chinese Spring v2.1	725	TraesCS4B03G0327500
Triticum aestivum	cv. Chinese Spring v2.1	725	TraesCS4D03G0267500
Triticum aestivum	cv. Chinese Spring v2.1	725	TraesCS4D03G0267700
Urochloa fusca	v1.1	669	Urofu.8G225900
Vitis vinifera	v2.1	457	VIT_206s0004g05180
Vitis vinifera	v2.1	457	VIT_208s0007g00840
Vitis vinifera	v2.1	457	VIT_213s0019g02050
Zea mays	RefGen_V4	493	Zm00001d048592
Zea mays	RefGen_V4	493	Zm00001d048593
